# Revisiting Hydractiniidae (Hydrozoa): Mitogenomic Insights into the Diversity, Systematics and Life-Cycle Evolution of North Atlantic and Arctic Species

**DOI:** 10.64898/2026.10.09.757902

**Authors:** Lara Maleen Beckmann, Aino Hosia, Marta Ronowicz, Luis Martell, Joan J Soto-Angel

**Affiliations:** Tjärnö Marine Laboratory, University of Gothenburg, Laboratorievägen 10, 45296, Strömstad, Sweden; Gothenburg Global Biodiversity Centre, P.O. Box 463, 40530 Gothenburg, Sweden; Department of Natural History, University Museum of Bergen, P. O. Box 7800, 5020, Bergen, Norway; Marine Ecology Department, Institute of Oceanology Polish Academy of Sciences, ul. Powstancow Warszawy 55, 81-712, Sopot, Poland

**Keywords:** life-cycle strategies, integrative taxonomy, DNA barcoding, mitogenomics, developmental biology, medusa

## Abstract

Hydractiniidae is a diverse family of colonial hydrozoans exhibiting substantial morphological variation and a wide range of life-cycle strategies, including species with and without a medusa stage. Several species are established model organisms, yet fundamental gaps in current knowledge on hydractiniid biosystematics hinder comparative studies of reproductive and developmental traits and our understanding of their true distributions. Here, we employ an integrative approach combining detailed morphological assessments with DNA barcoding and complete mitochondrial genomes to reassess species diversity and distribution, phylogenetic relationships, and life-cycle variation in Hydractiniidae. Our results confirm 10 species are present in the North Atlantic and Arctic Ocean, occurring from shallow waters to 2600 m depth and from coastal fjords to deep-sea hydrothermal vents. We establish a new genus for Arctic hydractiniid species (*Bonneviactinia* gen. nov.) and reassign two species to *Schuchertinia*. We further show that some historical species records require reassessment. Mapping life cycle strategies onto the phylogeny reveals a broad pattern of increasing medusa development, consistent with multiple independent loses of the medusa stage in several clades, rather than a stepwise gain of medusa characters in Hydractiniidae. Furthermore, we clarify the identity of *Podocoryna carnea* and, through rearing experiments from polyp stage to mature medusae, characterize its morphological variation and developmental stages. By linking validated records to specimen vouchers and molecular data, we establish reference resources that will support future taxonomic, phylogenetic and biodiversity research, including molecular surveys of marine communities. Together, these results highlight the value of integrating morphological and molecular evidence, including whole mitogenomes, to resolve hydractiniid diversity and evolutionary relationships, while providing a robust comparative framework for investigating the evolution of reproductive strategies and life-cycle complexity across Medusozoa.
