## Supplementary Table 1 for "Revisiting Hydractiniidae (Hydrozoa): Mitogenomic Insights into the Diversity, Systematics and Life-Cycle Evolution of North Atlantic and Arctic Species"

### Sheet: Sheet1
Table S1: Our specimens analysed for this study. Location coordinates rounded to three decimals. For inclusion in phylogenetic analyses, a refers to the global 16S tree in supplementary material, b to the reduced dataset 16S tree (Fig. 2), c to the concatenated analysis (Fig. 3), and d to the mitogenome level analyses (Fig. 4). The specimens without indicated analyses were studied morphologically…
Scientific name	Catalogue Number	BOLD Process ID	NCBI accessions	Internal ID	Locality	Lat/Long	Collection depth (m)	Collection date	Life stage	Substrate	Processing pipeline/method	16S	COI	ITS	18S	28S	16S tree	concat tree 16S+28S+18S	16S	16S reduced dataset	concat tree 16S+28S+18S	Phylogenetic analyses
Bonneviactinia allmanii gen. nov., comb. nov.	ZMBN 192224	NOAH332-25		NOAH1154	Norwegian Sea	63.083 N 0.883 E	1267	2023-01-08	polyp	shell (Colus sp. )		1						x			c	c
Bonneviactinia allmanii gen. nov., comb. nov.	ZMBN 190045	NOHYD508-25		NH0780	Offshore Trøndelag	64.553 N 5.193 E	1023	2021-10-05	polyp	Colus sp.		-	-	1
Bonneviactinia allmanii gen. nov., comb. nov.	ZMBN 190046	NOHYD509-25		NH0781	Offshore Trøndelag	64.553 N 5.193 E	1023	2021-10-05	polyp	Colus sp.		1	-	1			x		a	b		ab
Bonneviactinia allmanii gen. nov., comb. nov.	ZMBN 192149	NOHYD535-25	QB074760 (mitogenome)	NH0814	Offshore Trøndelag	64.608 N 4.891 E	1036	2021-10-05	polyp	Colus sp.	Mitogenome reconstruction	1	-	1			x	x	a	b	c	abcd
Bonneviactinia allmanii gen. nov., comb. nov.	ZMBN 190253	NOHYD598-25		NH1143	Kirkegaarden	75.415 N 27.833 E	258	20/09/2021	polyp	Boreothrophon truncatus? Mollusc shell (Muricidae or Buccinidae probably)		1							a			a
Bonneviactinia arctica gen. nov., comb. nov.	ZMBN 192132	NOHYD484-25		NH0434	Offshore Norland	66.843 N 7.894 E	735	2015-02-09	polyp	Sabellidae tube		1	-	1			x	x	a	b	c	abc
Bonneviactinia arctica gen. nov., comb. nov.	ZMBN 190284	NOHYD601-25		NH1178	offshore Nordland	68.48 N 9.787 E	2600	30/04/2012	polyp	Gastropod shell (Mohnia sp.?) Catalogue number ZMBN_137889		1					x		a	b		ab
Bonneviactinia arctica gen. nov., comb. nov.	ZMBN 192203	NOHYD610-25		NH1430	Joao, Loki's castle	73.566 N 8.161 E	2350	29/06/2019	polyp	Mohnia mohni (ZMBN143890)							x		a	b		ab
Clava multicornis	ZMBN 192088	HYPNO214-17		HYBNO_032, HYPNO_0861	Bergen, Espegrend	60.296 N 5.221 E	-	21/10/2015	polyp	Indet.		1	-	-					a			a
Clava multicornis	ZMBN 185334	NBCNI164-20		NH0157	Ekkerbugen	67.231 N 14.61 E	1,5	2019-05-09	polyp	Fucus vesiculosus		1	1	1					a			a
Clava multicornis	ZMBN 191410	NBCNI207-20		NH0221	Rishaugen	63.596 N 9.522 E	2	18/10/2019	polyp	Ascophyllum nodosum		1	1	1			x		a	b		ab
Clava multicornis	ZMBN 185371	NBCNI225-20		NH0256	Vågholmen	69.698 N 18.61 E	2	2019-10-05	polyp	Ascophyllum nodosum		1	1	-			x		a	b		ab
Clava multicornis	ZMBN 199699	NOAH108-24	QB104181 (16C), QB104149 (COI)	NOAH0621	Kojasanden	70.235 N 19.466 E	1	23/05/2024	polyp	Ascophyllum nodosum	Mitogenome reconstruction	QB104181	QB104149					x	a		c	ac
Clava multicornis	ZMBN 185264	NOHYD013-20		NH0017	Kuholmen	60.26 N 5.205 E	2	25/3/2019	polyp	Ascophyllum nodosum		1	1	-			x		a	b		ab
Clava multicornis	ZMBN 191324	NOHYD052-20		NH0084	Kristiansand	58.143 N 8.003 E	2	23/8/2019	polyp	Fucus serratus		1	1	1					a			a
Clava multicornis	ZMBN 191334	NOHYD066-20		NH0102	Grimstad,	58.326 N 8.583 E	1	25/8/2019	polyp	Ascophyllum nodosum		1	1	-					a			a
Clava multicornis	ZMBN 189922	NOHYD173-21		NH0552	Ytre Hallangspollen	59.692 N 10.626 E	1	2020-10-08	polyp	pier with animal growth	DNA barcoding	1	-	-					a			a
Clava multicornis	ZMBN 191378	NOHYD476-25		NH0112	Østeråbukta	58.624 N 8.953 E	21	28/8/2019	polyp	Bivalvia indet.		1	-	1					a			a
Clava multicornis	ZMBN 191446	NOHYD479-25		NH0306	Kilstraumen Brygge	60.798 N 4.939 E	2	18/6/2020	polyp	Ascophyllum nodosum		-	-	1
Clava multicornis	ZMBN 106202	NOHYD486-25		NH0440	Bergen, Espegrend	60.269 N 5.221 E	1	19/5/2016	polyp	Algae indet.		1	-	1					a			a
Clava multicornis	ZMBN 191327			NH0088	Kristiansand	58.125 N 7.971 E	2	23/8/2019	polyp	Indet.		-	-	-
Clava multicornis	ZMBN 185377			NH0268	Kvaløya	69.800 N 19.02 E	2	2019-11-05	polyp	Algae indet.		-	-	-
Clava multicornis	ZMBN 191449			NH0316	Grønøyna	60.932 N 4.778 E	2	18/6/2020	polyp	Corallina algae, various		-	-	-
Clavactinia serrata	ZMBN 199486	NOAH483-26		NOAH0381	Isfjord, Deltaneset	78.350 N 15.822 E	30	05/07/2009	polyp	Buccinum scalariforme					1	1		x			c	c
Clavactinia serrata	ZMBN 189924	NOHYD174-21		NH0554	Kongsfjorden	78.998 N 12.01 E	73,5	16/8/2020	polyp	Bucciniidae sp.		1	1	-			x		a	b		ab
Hydractinia echinata	ZMBN 184784	MANET351-25		HP0056	Babbacombe Beach, Torquay, UK	50.480 N -3.510 E	30	2022-11-08	polyp	Pagurus bernhardus (hermit crab)		1						x			c	c
Hydractinia echinata	ZMBN 185291	NOHYD055-20		NH0089	Austerhavna	58.143 N 8.006 E	12	23/8/2019	polyp	Indet.		1	1	-					a			a
Hydractinia echinata	ZMBN 185295	NOHYD060-20		NH0094	Grooseneset	58.327 N 8.583 E	1	25/8/2019	polyp	Pagurus sp.		1	1	1			x		a	b		ab
Hydractinia echinata	ZMBN 185515	NOHYD134-21	QB074759 (mitogenome)	NH0424	Skäftö, Lysekil	58.215 N 11.40 E	34	17/8/2020	polyp	P. bernhardus	Mitogenome reconstruction	1	1	1				x	a		c	acd
Hydractinia echinata	ZMBN 185516	NOHYD135-21		NH0425	Skäftö, Lysekil	58.247 N 11.50 E	5	19/8/2020	polyp	P. bernhardus		1	-	1			x		a	b		ab
Hydractinia echinata	ZMBN 185498	NOHYD136-21		NH0427	Skäftö, Lysekil	58.261 N 11.40 E	14	17/8/2020	polyp	Carcinus maenas		1	1	1					a			a
Hydractinia echinata	ZMBN 185510	NOHYD482-25		NH0404	Mandal (Banken)	58.017 N 7.429 E	8	25/5/2019	polyp	Pagurus sp.		1	1	1			x		a	b		ab
Hydractinia echinata	ZMBN 185517			NH0426	Skäftö, Lysekil	58.215 N 11.40 E	34	17/8/2020	polyp	P. bernhardus		-	-	-
Podocoryna areolata	ZMBN 191972	HYPNO035-15		HYPNO_(0)039	Off Midbrødøya	58.417 N 5.833 E	-	29/4/2015	medusa	N/A	DNA barcoding	1	1	-					a			a
Podocoryna areolata	ZMBN 190788	HYPNO132-16		HYPNO_(0)237	Stråholmen	58.883 N 9.683 E	-	17/4/2016	medusa	N/A	DNA barcoding	1	1	1					a			a
Podocoryna areolata	ZMBN 192020	HYPNO152-16		HYPNO_(0)274	Fanafjord	60.247 N 5.286 E	150	28/4/2016	medusa	N/A	DNA barcoding	1	1	-					a			a
Podocoryna areolata	ZMBN 192030	HYPNO173-16		HYPNO_(0)316	Raunefjord	60.257 N 5.139 E	250	14/6/2016	medusa	N/A	DNA barcoding	1	1	-					a			a
Podocoryna areolata	ZMBN 190889	HYPNO491-25		HYPNO_0505	Outer Korsfjord	60.151 N 5.099 E	610	2017-02-03	medusa	N/A	DNA barcoding	1	1	1					a			a
Podocoryna areolata	ZMBN 192065	HYPNO508-25	QB074766 (mitogenome)	HYPNO_0595	South of Fedje	60.738 N 4.744 E	474	2017-01-05	medusa	N/A	Mitogenome reconstruction	1	1	1				x	a	b	c	abcd
Podocoryna areolata	ZMBN 192195	NOHYD447-23		NH1360	Porsangerfjorden	71.091 N 26.329 E	167	26/08/2022	medusa	N/A		1	1						a			a
Podocoryna areolata	ZMBN 185452	NOHYD480-25		NH0348	South of Losna	61.106 N 5.072 E	34,5	2019-03-05	polyp	Anapagurus sp.		1	-	1			x		a	b		ab
Podocoryna areolata	ZMBN 185403	NOHYD481-25		NH0363	Kinn	61.503 N 4.986 E	29,4	2019-03-05	polyp	Inachus dorsettensis		1	-	1					a			a
Podocoryna areolata	ZMBN 191452	NOHYD483-25		NH0413	Herdlafjorden	60.55 N 5 E	50	17/8/2020	medusa	N/A		-	-	1
Podocoryna areolata	ZMBN 189909	NOHYD505-25		NH0714	Bergen	60.282 N 5.202 E	200	20/4/2021	polyp	Pagurus bernhardus		1	-	-					a			a
Podocoryna areolata	ZMBN 190190	NOHYD560-25	QB074761 (mitogenome)	NH1029	Raunefjord	60.274 N 5.206 E	95	17/09/2021	polyp	For rearing experiment; Anapagurus laevis hermit-crab		1	1				x			b		bcd
Podocoryna areolata	ZMBN 192161	NOHYD563-25		NH1051	Raunefjord	60.274 N 5.206 E	95	27/09/2021	medusa	For rearing experiment; Anapagurus laevis hermit-crab		1	1				x			b		b
Podocoryna areolata	ZMBN 126758			HYPNO_0639	Raunefjord	60.257 N 5.139 E	250	18/5/2017	medusa	N/A		-	-	-
Podocoryna areolata	N/D			HYPNO_1007	Fanafjord	N/D	-	16/6/2006	polyp	Hermit crab indet.		1	-	-
Podocoryna areolata	N/D			HYPNO_1228	Oslofjorden	59.112 N 11.16 E	94	26/9/2010	medusa	N/A		-	-	-
Podocoryna areolata	N/D			HYPNO_1229	Oslofjorden	59.518 N 10.30 E	80	27/9/2010	medusa	N/A		-	-	-
Podocoryna borealis	ZMBN 191961	HYPNO009-15		HYPNO_(0)009	Off Stråholmen	58.882 N 9.685 E	-	25/4/2015	medusa	N/A	DNA barcoding	1	1	-					a			a
Podocoryna borealis	ZMBN 192014	HYPNO131-16		HYPNO_(0)235	Off Skagen	57.916 N 10.26 E	-	17/4/2016	medusa	N/A	DNA barcoding	1	1	-					a			a
Podocoryna borealis	ZMBN 190791	HYPNO138-16		HYPNO_(0)250	Mid-Korsfjord	60.184 N 5.195 E	670	28/4/2016	medusa	N/A	DNA barcoding	1	1	1					a			a
Podocoryna borealis	ZMBN 190801	HYPNO147-16		HYPNO_(0)268	Raunefjord	60.257 N 5.139 E	250	28/4/2016	medusa	N/A	DNA barcoding	1	1	1					a			a
Podocoryna borealis	ZMBN 190814	HYPNO160-16		HYPNO_(0)292	Raunefjord	60.257 N 5.139 E	250	14/6/2016	medusa	N/A	DNA barcoding	1	1	1					a			a
Podocoryna borealis	ZMBN 192059	HYPNO495-25		HYPNO_0515	Fanafjord	60.247 N 5.286 E	150	2017-06-04	polyp	N/A	DNA barcoding	1	-	-					a			a
Podocoryna borealis	ZMBN 190936	HYPNO510-25		HYPNO_0599	Sognefjorden	61.145 N 5.870 E	1256	2017-04-05	medusa	N/A	DNA barcoding	1	-	1					a			a
Podocoryna borealis	ZMBN 185324	NOHYD087-20		NH0134	Saltstraumen	67.237 N 14.60 E	20	2019-03-09	polyp	Serpulidae tube, various	Mitogenome reconstruction	1	-	1			x	x	a	b	c	abc
Podocoryna borealis	ZMBN 191468	NOHYD158-21		NH0486	Herdlafjorden	60.55 N 5 E	50	21/9/2020	medusa	N/A		1	-	1			x		a	b		ab
Podocoryna borealis	ZMBN 190220	NOHYD325-22		NH1081	Smedasundet	59.417 N 5.261 E	4	31/10/2021	polyp	barnacle growing on pier		1							a			a
Podocoryna borealis	ZMBN 192183	NOHYD424-23		NH1303	Barents Sea	71.693 N 26.214 E	326	21/08/2022	medusa	N/A		1							a			a
Podocoryna borealis	ZMBN 192185	NOHYD432-23		NH1325	Porsangerfjorden	70.091 N 25.124 E	83	24/08/2022	medusa	N/A		1							a			a
Podocoryna borealis	ZMBN 190400	NOHYD452-23		NH1374	Porsangerfjorden	70.886 N 26.063 E	193	26/08/2022	medusa	N/A		1							a			a
Podocoryna borealis	ZMBN 191441	NOHYD478-25		NH0290	Rosslandspollen	60.564 N 5.038 E	30	2019-12-09	medusa	N/A		1	1	1			x		a	b		ab
Podocoryna borealis	ZMBN 190192	NOHYD561-25		NH1032	Saltstraumen	67.237 N 14.601 E	24	31/07/2021	polyp	Polychaete tube		1							a			a
Podocoryna borealis	ZMBN 192194	NOHYD626-26	QB074765 (mitogenome)	NH1357	Porsangerfjorden	70.884 N 26.063 E	194	26/08/2022	medusa	N/A	Mitogenome reconstruction	1	1					x			c	cd
Podocoryna borealis	ZMBN 184597			HYPNO_(0)276	Fanafjord	60.247 N 5.286 E	150	28/4/2016	medusa	N/A	DNA barcoding	-	-	-
Podocoryna borealis	ZMBN 184603			HYPNO_(0)310	Outer Korsfjord	60.151 N 5.099 E	610	14/6/2016	medusa	N/A	DNA barcoding	-	-	-
Podocoryna borealis	ZMBN 184663			HYPNO_0543	Bømlafjord	59.560 N 5.187 E	358	28/4/2017	medusa	N/A	DNA barcoding	-	-	-
Podocoryna borealis	N/D			HYPNO_1011	Raunefjord	N/D	-	15/6/2006	medusa	N/A	DNA barcoding	1	-	-
Podocoryna borealis	ZMBN 126722			HYPNO_1460	Mid-Korsfjord	60.184 N 5.195 E	670	18/5/2017	medusa	N/A	DNA barcoding	-	-	-
Podocoryna borealis	ZMBN 184753			HYPNO_1466	Fanafjord	60.247 N 5.286 E	150	18/5/2017	medusa	N/A	DNA barcoding	-	-	-
Podocoryna carnea	ZMBN 191427	NBCNI217-20		NH0245	Oslo harbour	59.902 N 10.75 E	11	20/9/2018	polyp	Tritia sp. (w/ mollusk?)		1	-	-					a			a
Podocoryna carnea	ZMBN 191428	NBCNI218-20		NH0246	Oslo harbour	59.916 N 10.69 E	4	18/9/2018	polyp	Tritia sp. (w/ mollusk?)		1	-	-			x		a	b		ab
Podocoryna carnea	ZMBN 191432	NBCNI228-20		NH0260	Sandefjord	59.102 N 10.23 E	1.5	17/9/2018	polyp	Tritia sp. (w/mollusc?)		1	-	-					a			a
Podocoryna carnea	ZMBN 191433	NBCNI229-20		NH0261	Sandefjord	59.102 N 10.23 E	1,5	17/9/2018	polyp	Tritia sp. (w/ mollusk?)		1	-	-					a			a
Podocoryna carnea	ZMBN 192131	NBCNI230-20		NH0263	Hovedøya	59.897 N 10.73 E	8	20/9/2018	polyp	Tritia sp.		1	-	1					a			a
Podocoryna carnea	ZMBN 191436	NBCNI235-20		NH0274	Ladehammaren	63.443 N 10.40 E	11	2018-07-09	polyp	Pagurus indet.		1	-	-					a			a
Podocoryna carnea	ZMBN 185280	NOHYD035-20		NH0048	Nordre Egdholmen	60.266 N 5.210 E	20	30/3/2019	polyp	Nassariidae gastropod		1	-						a			a
Podocoryna carnea	ZMBN 192121	NOHYD054-20		NH0087	Austerhavna	58.143 N 8.006 E	12	23/8/2019	polyp	Shell indet.		1	-	-					a			a
Podocoryna carnea	ZMBN 185292	NOHYD056-20		NH0090	Austerhavna	58.144 N 8.007 E	5	23/8/2019	polyp	Tritia sp.		1	-	-					a			a
Podocoryna carnea	ZMBN 185425	NOHYD104-21		NH0301	Steinsøyholmen	60.957 N 4.859 E	40	17/6/2020	polyp	Tritia sp.		1	-	1					a			a
Podocoryna carnea	ZMBN 192136	NOHYD157-21		NH0482	Bergen, Byfjorden	60.411 N 5.276 E	340	21/9/2020	medusa	N/A		1	1	1					a			a
Podocoryna carnea	ZMBN 189899	NOHYD169-21		NH0542	Oslo	59.890 N 10.75 E	12	20/9/2018	polyp	Tritia sp.		1	-	-					a			a
Podocoryna carnea	ZMBN 185503	NOHYD485-25		NH0435	Kristiansund	63.129 N 7.726 E	14	25/3/1996	polyp	Tritia sp.		1	-	-					a			a
Podocoryna carnea	ZMBN 190025	NOHYD506-25		NH0715	Bergen	60.337 N 5.190 E	130	20/4/2021	polyp	Calliostoma zizyphinum		1	-	-					a			a
Podocoryna carnea	ZMBN 192159	NOHYD562-25		NH1044	Vatlestraumen	60.336 N 5.194 E	71	27/09/2021	P/M	For rearing experiment; Calliostoma snail		1	1				x		a	b		ab
Podocoryna carnea	ZMBN 190191	NOHYD624-26	QB074767 (mitogenome)	NH1030	Vatlestraumen	60.336 N 5.194 E	71	27/09/2021	polyp	For rearing experiment; Calliostoma snail		1	1					x	a		c	acd
Podocoryna carnea	ZMBN 192160	NOHYD625-26	QB074762 (mitogenome)	NH1049	Vatlestraumen	60.336 N 5.194 E	71	27/09/2021	medusa	For rearing experiment; Calliostoma snail	Mitogenome reconstruction	1	1					x			c	cd
Podocoryna exigua	ZMBN 191952	MANET428-26	QB074763 (mitogenome)	CC0316	Gandía, Spain	38.997 N -0.148 E	10	17/03/2025	polyp	Bolinus brandaris	Mitogenome reconstruction	1	1				x	x	a	b	c	abcd
Schuchertinia monocarpa comb. nov.	ZMBN 199611	NOAH484-26	QB074764 (mitogenome)	NOAH0531	Kongsfjorden	78.967 N 11.233 E	115	2022-10-08	polyp	Halecium sp indet	Mitogenome reconstruction	1	1		1	1	x	x		b	c	bcd
Schuchertinia monocarpa comb. nov.	ZMBN 199627	NOAH485-26		NOAH0547	Kongsfjorden	78.967 N 11.233 E	115	2022-10-08	polyp	Hydrozoa		1					x			b		b
Schuchertinia sarsii comb. nov.	ZMBN 185345	NBCNI178-20	QB074758 (mitogenome)	NH0173	Gavlodden	67.225 N 14.70 E	33	2019-06-09	polyp	P. pubescens	Mitogenome reconstruction	1	1	1				x	a		c	acd
Schuchertinia sarsii comb. nov.	ZMBN 185316	NBCNI188-20		NH0185	Indre Sundan	67.217 N 14.55 E	31	2019-06-09	polyp	P. pubescens		1	1	1					a			a
Schuchertinia sarsii comb. nov.	ZMBN 199643	NOAH486-26		NOAH0565	Kongsfjorden	78.998 N 12.010 E	70	2023-06-09	polyp	mollusk shell occupied by Pagurus pubescens		1					x		a	b		ab
Schuchertinia sarsii comb. nov.	ZMBN 199644	NOAH487-26		NOAH0566	Kongsfjorden	78.998 N 12.010 E	70	2023-06-09	polyp	mollusk shell occupied by Pagurus pubescens							x	x	a	b	c	abc
Schuchertinia sarsii comb. nov.	ZMBN 185306	NOHYD077-20		NH0119	Saltstraumen	67.221 N 14.64 E	30	2019-03-09	polyp	P. pubescens		1	-	1					a			a
Schuchertinia sarsii comb. nov.	ZMBN 185308	NOHYD078-20		NH0121	Saltstraumen	67.221 N 14.64 E	30	2019-03-09	polyp	P. pubescens		1	1	-					a			a
Schuchertinia sarsii comb. nov.	ZMBN 185309	NOHYD079-20		NH0122	Saltstraumen	67.221 N 14.64 E	30	2019-03-09	polyp	P. pubescens		1	-	-			x		a	b		ab
Schuchertinia sarsii comb. nov.	ZMBN 185521	NOHYD487-25		NH0474	Brønnøy	65.466 N 12.22 E	7	27/9/2019	polyp	Indet.		1	1	1			x		a	b		ab
[OUTGROUP] Leuckartiara nobilis	ZMBN 199781	NOAH164-24		NOAH0705	Sandholmen	70.2434 N 19.4914 E	3	26/05/2024	medusa	N/A												c
[OUTGROUP] Catablema vesicarum	ZMBN 199287	NOAH488-26		NOAH0135	north of Kvitøyrenna	80.532 N 29.8333 E	496	24/09/2023	medusa	N/A												c
