## Supplementary Table 2 for "Revisiting Hydractiniidae (Hydrozoa): Mitogenomic Insights into the Diversity, Systematics and Life-Cycle Evolution of North Atlantic and Arctic Species"

### Sheet: Sheet1
Table S2. Additional sequences mined from NCBI/GenBank. The identification of the sequence (as published on NCBI) is indicated in the first column. If our phylogenetic analysis suggested a different identity, it is indicated in the second column. The isolate is indicated in the phylogenetic trees if available, otherwise the specimen voucher is given. For inclusion in phylogenetic analyses, a refe…
Published id	Suggested id	Locality	Collection Year	Publication	Life Stage	Substrate/Host	Isolate #	Specimen voucher	Phylogenetic analysis	16S	COI	18S	28S	mitogenome	Notes
[OUTGROUP] Stylaster polyorchis	-	N/D	N/D	Lindner et al. (2008)	polyp	N/D	NA	USNM:1076928; specimen code AL201, RACE47	b	EU645309	-	-	-	-	16S outgroup
[OUTGROUP] Stylaster imbricatus	-	N/D	N/D	Lindner et al. (2008)	polyp	N/D	NA	USNM:1027748; specimen code AL912, Norfolk2-264	b	EU645313	-	-	-	-	16S outgroup
[OUTGROUP] Stylaster cancellatus	-	N/D	N/D	Lindner et al. (2008)	polyp	N/D	NA	USNM:1027822; specimen code AL228, RACE74	b	EU645308	-	-	-	-	16S outgroup
[OUTGROUP] Stylaster californicus	-	N/D	N/D	Lindner et al. (2008)	polyp	N/D	NA	USNM:1073262; specimen code AL440	d	EU645314	-	-	-	-	16S outgroup
[OUTGROUP] Errina atlantica	-	N/D	N/D	Pica et al. (2025)	polyp	N/D	NA	USNM1673622	d	-	-	-	-	PV035086	mitogenome outgroup, partial genome
[OUTGROUP] Errina aspera	-	N/D	N/D	Pica et al. (2025)	polyp	N/D	NA	USNM1123543	b	-	-	-	-	PV035085	mitogenome outgroup, partial genome
[OUTGROUP] Calyptopora reticulata	-	N/D	N/D	Lindner et al. (2008)	polyp	N/D	NA	USNM:1071879; specimen code AL996, Norfolk2-348	b	EU645297	-	-	-	-	16S outgroup
Bouillonactinia carcinicola	Bouillonactinia carcinicola									FJ214501
Bouillonactinia carcinicola	Bouillonactinia carcinicola									FJ214500
Bouillonactinia carcinicola	Bouillonactinia carcinicola	Japan: Kominato	N/D	Miglietta et al. (2012)	polyp	N/D	199	NA	c	-	-	JQ407370	JQ410725	-
Bouillonactinia carcinicola	Bouillonactinia carcinicola	USA: Gulf of Mexico	2023-03-01	Travert et al. (2024)	polyp	N/D	H16S_1T7_C05	NA		OR644168	-	-	-	-	For chimera (concatenated phylogeny) for missing 16S in this species
Bouillonactinia cf calderi	Bouillonactinia cf calderi	Italy: Otranto, Apulia	N/D	Miglietta et al. (2009)	polyp		207	NA		FJ214510	-	-	-	-
Bouillonactinia cf calderi	Bouillonactinia cf calderi	Italy: Otranto, Apulia	N/D	Miglietta et al. (2009)	polyp		203	NA		FJ214506	-	-	-	-
Bouillonactinia cf hooperi	Bouillonactinia cf hooperi	USA: Monterey Bay, CA	N/D	Miglietta et al. (2009)	polyp		197	NA		FJ214499	-	-	-	-
Bouillonactinia hooperi	Bouillonactinia hooperi	Japan: Shimoda Bay, Izu Peninsula	N/D	Miglietta et al. (2009)	polyp		222	NA		FJ214525	-	-	-	-
Bouillonactinia hooperi	Bouillonactinia hooperi	Japan: Shimoda Bay, Izu Peninsula	N/D	Miglietta et al. (2009)	polyp		220	NA		FJ214523	-	-	-	-
Bouillonactinia hooperi	Bouillonactinia hooperi	USA: Long Island Sound	N/D	Miglietta et al. (2012)	polyp	N/D	205	N/D	c	-	-	JQ407371	JQ410726	-
Bouillonactinia hooperi	Bouillonactinia hooperi	Japan: Kashino, Ushimado, Seto Inland Sea	N/D	Miglietta et al. (2009)	polyp	N/D	238	N/D		FJ214540	-	-	-	-	For chimera (concatenated phylogeny) for missing 16S in this species
Bouillonactinia multigranosi	Bouillonactinia multigranosi									FJ214521
Bouillonactinia multigranosi	Bouillonactinia multigranosi									FJ214520
Clava multicornis	Clava multicornis	Europe	N/D	Miglietta et al. (2009)	polyp	Sea weed	141	NA		FJ214444	-	-	-
Clava multicornis	Clava multicornis	USA, Woods Hole	N/D	Miglietta et al. (2009)	polyp	Sea weed				FJ214440	-	-	-
Clava multicornis	Clava multicornis	USA, Woods Hole	N/D	Miglietta et al. (2009)	polyp	Sea weed				FJ214441	-	-	-
Clava multicornis	Clava multicornis	USA, Woods Hole	N/D	Miglietta et al. (2009)	polyp	Sea weed	139	NA	c	FJ214442	-	-	-
Clava multicornis	Clava multicornis	USA, New York	N/D	Miglietta et al. (2009)	polyp	Sea weed	140	NA		FJ214443	-	-	-
Clava multicornis	Clava multicornis	Iceland, Sandgerði	N/D	Miglietta et al. (2009)	polyp	Sea weed	135	NA		FJ214438	-	-	-
Clava multicornis	Clava multicornis	France, Roscoff	2008	N/D	polyp	N/D	DNA947	MHNG-INVE-60969		MG811592	KT981914	-	-
Clava multicornis	Clava multicornis	France, Roscoff	1998	Cartwright et al., (2008)	polyp	N/D				EU305471	EU272609	-	-
Clava multicornis	Clava multicornis	Iceland, Sandgerði	N/D	Miglietta et al. (2009)	polyp	Sea weed				FJ214439	-	-	-
Clava multicornis	Clava multicornis	Canada, Nova Scotia	2016	Penney and Rawlings (2021)	polyp	N/D	Cmulticornis_111316_5_Fb	NA		MT849342	-	-	-
Clava multicornis	Clava multicornis	France, Roscoff	1998	N/D	polyp	N/D				-	MG811646	-	-
Clava multicornis	Clava multicornis	Sweden, Kattegatt	2017	N/D	polyp	N/D				-	MG935314	-	-
Clava multicornis	Clava multicornis				polyp	N/D	NA	NA		-	-	-	-	JN700935
Clava multicornis	Clava multicornis	USA: Woods Hole, MA	N/D	Miglietta et al. (2009)	polyp	N/D	139	N/D		FJ214442	-	JQ407367	JQ410722	-
Clava multicornis	Clava multicornis	France: English Channel, Roscoff	2008-05-06	Schuchert			DNA947	MHNG-INVE-60969	b	MG811592	-	-	-	-
Clava multicornis	Clava multicornis	France:Roscoff	1998-04-01	Schuchert			NA	Sch104	b	EU305471	-	-	-	-
Clava multicornis	Clava multicornis	N/D	N/D	Kayal et al (2012)			NA	NA	d	-	-	-	-	NC_016465
Clavactinia gallensis	Clavactinia gallensis	Thailand: Gulf of Siam, Hua Hin	N/D	Miglietta et al. (2009)	polyp		45	NA	b	FJ214377	-	JQ407373	JQ410728	-
Clavactinia gallensis	Clavactinia gallensis	N/D	N/D	Cartwright et al (2008)	polyp		NA	MHNG INVE33470	b	EU448101	-	EU272610	EU272553	-
Hydractinia rubricata	Clavactinia rubricata	New Zealand	N/D	Miglietta et al. (2009)	polyp		47	NA	b	FJ214378	-	JQ407375	JQ410730	-	28S only few bp - incomplete
Hydractinia serrata	Clavactinia serrata	USA, Bering Sea	N/D	Miglietta et al. (2012)	polyp	N/D	55	NA	c	FJ214596	-	JQ407374	JQ410729
Hydractinia serrata	Clavactinia serrata	USA, Bering Sea	N/D	Miglietta et al. (2009)	polyp	Hermit crab	50	NA		FJ214594	-	-	-
Hydractinia serrata	Clavactinia serrata	USA, Friday Harbor	N/D	Miglietta et al. (2009)	polyp	Hermit crab	53	NA		FJ214597	-	-	-
Hydractinia serrata	Clavactinia serrata	USA, Bering Sea	N/D	Miglietta et al. (2009)	polyp	Hermit crab	52	NA		FJ214595	-	-	-
Hydractinia serrata	Clavactinia serrata	USA: Friday Harbor, WA	N/D	Miglietta et al. (2009)	polyp		53	NA	b	FJ214597	-	JQ407376	JQ410731	-	28S only few bp - incomplete
Clavactinia serrata	Clavactinia serrata	USA: Bering Sea, Alaska	N/D	Miglietta et al. (2009)	polyp		50	NA	b	FJ214594	-	-	-	-
Clavactinia serrata	Clavactinia serrata	N/D	N/D	Miglietta et al. (2009)	polyp		55	NA	b	FJ214596	-	JQ407374	JQ410729	-
Hydractinia sp.	Hydractinia echinata	Danmark, Fredrikshaven	N/D	Miglietta et al. (2009)	polyp	Hermit crab	172	NA		FJ214562	-	-	-
Hydractinia sp.	Hydractinia echinata	Canada, Nova Scotia	2016	Penney & Rawlings (2021)	polyp	N/D	Hspp_111316_6_PM	NA		MT849348	-	-	-
Hydractinia polyclina	Hydractinia echinata	France, Morlaix	2007	Schuchert (2008)	polyp	N/D	NA	MHNG INVE60166		AM939655	-	-	-
Hydractinia polyclina	Hydractinia echinata	USA, Maine	N/D	Miglietta et al. (2009)	polyp	Pagurus arcadianus	37	NA		FJ214593	-	-	-
Hydractinia polyclina	Hydractinia echinata	USA, Woods Hole	N/D	Miglietta et al. (2009)	polyp	P. arcadianus	72	NA		FJ214550	-	-	-
Hydractinia echinata	Hydractinia echinata	UK, Cullercoats	2008	N/D	polyp	N/D	MHNG-HYD-DNA720	MHNG-INVE-63260		KX355405	-	-	-
Hydractinia echinata	Hydractinia echinata	USA, New York	N/D	Miglietta et al. (2009)	polyp	Hermit crab	71	NA		FJ214556	-	-	-
Hydractinia echinata	Hydractinia echinata	France, Roscoff	N/D	Miglietta et al. (2009)	polyp	Hermit crab	70	NA		FJ214549	-	-	-
Hydractinia echinata	Hydractinia echinata	Sweden, Skagerakk	2007	N/D	polyp	Hermit crab				-	MG935051	-	-
Hydractinia echinata	Hydractinia echinata	N/D	N/D	Belinky et al. (2012)	polyp	N/D				-	HE591456	-	-
Hydractinia echinata	Hydractinia echinata	Ireland, Galway			polyp	N/D	NA	NA	b,d	-	-	-	-	HyE5562 in JASGCC01	Complete mitochondrial chromosome embedded in the genome assembly, not a standalone mt accession
Hydractinia polyclina	Hydractinia echinata	USA: Woods Hole, Ma	N/D	Miglietta et al. (2009)	polyp		29	NA	b	FJ214557	-	-	-	-
Hydractinia polyclina	Hydractinia polyclina	N/D	N/D	Kayal et al.(2015)	polyp	N/D	NA	NA	d	-	-	-	-	LN901196
Hydractinia sp.	Hydractinia sp.	Chile	N/D	Maronna et al. (2015)	polyp		NA	LEM m3x S104	b	KT266621	-	KT722403	KT757165	-
Hydractinia symbiolongicarpus	Hydractinia sp.	USA: Beaufort, NC	N/D	Miglietta et al. (2009)	polyp		75	NA	b	FJ214551	-	JQ407377	JQ410732	-
Hydractinia sp.	Hydractinia sp.	USA: Panacea, Gulf of Mexico, FL	N/D	Miglietta et al. (2009)	polyp		44	NA	b	FJ214560	-	-	-	-
Hydractinia symbiolongicarpus	Hydractinia symbiolongicarpus				polyp	N/D	NA	NA		-	-	-	-	LN901197
Hydractinia symbiolongicarpus	Hydractinia symbiolongicarpus	USA: Beaufort, NC	N/D	Miglietta et al. (2009)	polyp	N/D	75	NA		FJ214551	-	JQ407377	JQ410732	-
Hydractinia symbiolongicarpus	Hydractinia symbiolongicarpus	USA: Woods Hole, Ma	N/D	Miglietta et al. (2009)	polyp		74	NA	b	FJ214380	-	-	-	-
Hydractinia symbiolongicarpus	Hydractinia symbiolongicarpus	N/D	N/D	https://research.nhgri.nih.gov/hydractinia/			NA	NA	d	-	-	-	-	HyS0613
Hydractinia sp	Hydractiniidae sp	Antarctica:Antarctic Peninsula	N/D	Cantero et al. (2009)	N/D		NA	PC-2009d	b	FN424130	-	-	-	-
Stylactaria sp	Hydractiniidae sp	Japan: Kominato, Boso Peninsula	N/D	Miglietta et al. (2009)	polyp		5	NA	b	FJ214494	-	-	-	-
Hydractinia sp	Hydractiniidae sp	N/D	N/D	He et al (2013)			JRH-2014/XMHS2	NA	b	KF962482	-	-	-	-
Hydractiniidae sp	Hydractiniidae sp	N/D	N/D	He et al (2013)			XMHS1	NA	b	KF962481	-	-	-	-
Hydractiniidae sp	Hydractiniidae sp	Japan: Ushimado, Seto Inland Sea	N/D	Miglietta et al. (2009)			196	NA	b	FJ214498	-	-	-	-
Hydrissa sodalis	Hydrissa sodalis	Japan: Okushiri Island, Hokkaido	N/D	Miglietta et al. (2012)	polyp	N/D	68	NA	c	FJ214554	-	JQ407362	JQ410716	-
Hydractinia sodalis	Hydrissa sodalis	Japan: Okushiri Island, Hokkaido	N/D	Miglietta et al. (2009)	polyp		66	NA	b	FJ214548	-	-	-	-
Hydrissa sodalis	Hydrissa sodalis	Japan: Okushiri Island, Hokkaido	N/D	Miglietta et al. (2009)	polyp		65	NA	b	FJ214547	-	-	-	-
Janaria mirabilis	Janaria mirabilis	Atlantic Ocean: Gulf of Mexico	N/D	Miglietta et al. (2012)	polyp	N/D	69	NA	b,c	FJ214555	-	JQ407363	JQ410717	-
Podocoryna carnea	Podocoryna americana	N/D	N/D	Kayal et al.(2015)	N/D	N/D	NA	NA	b,d	LN901210	LN901210	-	-	LN901210
Podocoryna americana	Podocoryna americana			Chang et al. (2026)					b	-	-	-	-	PodAmV1.0 assembly has been deposited at GenBank under the accession JBVWGA000000000
Hydractinia americana	Podocoryna americana	USA: Long Island	N/D	Miglietta et al. (2009)			143	NA	b	FJ214446	-	-	-	-
Hydractinia americana	Podocoryna americana	USA: Woods Hole, MA	N/D	Miglietta et al. (2009)			142	NA	b	FJ214445	-	JQ407387	JQ410746	-	28S only few bp - incomplete
Hydractinia areolata	Podocoryna areolata	Norway, Fanafjord	2006	Schuchert (2008)	polyp	N/D	NA	MHNG INVE48749	b	AM939651	-	-	-
Hydractinia australis	Podocoryna australis	New Zealand	N/D	Miglietta et al. (2009)			165	NA	b	FJ214468	-	JQ407392	JQ41075	-	28S only few bp - incomplete
Hydractinia australis	Podocoryna australis	New Zealand	N/D	Miglietta et al. (2009)			163	NA	b	FJ214466	-	JQ407391	JQ410750	-	28S only few bp - incomplete
Podocoryna borealis	Podocoryna borealis	Iceland Sandgerði	N/D	Miglietta et al. (2009)	polyp	Rock	157	NA		FJ214460	-	-	-
Podocoryna borealis	Podocoryna borealis	Iceland, Keijflavic	N/D	Miglietta et al. (2009)	polyp	Gastropod				FJ214465	-	-	-
Podocoryna borealis	Podocoryna borealis	Iceland, Sandgerði	N/D	Miglietta et al. (2009)	polyp	Shell	161	NA		FJ214464	-	-	-
Podocoryna borealis	Podocoryna borealis	Iceland, Keijflavic	N/D	Miglietta et al. (2009)	polyp	Hermit crab	155	NA		FJ214458	-	-	-
Podocoryna borealis	Podocoryna borealis	Iceland, Keijflavic	N/D	Miglietta et al. (2009)	N/D	N/D	156	NA		FJ214459	-	-	-
Podocoryna borealis	Podocoryna borealis	Norway, Raunefjord	2006	N/D	N/D	N/D	MHNG-HYD-DNA436	MHNG-INVE-48806	b	KX355422	-	-	-
Podocoryna borealis	Podocoryna borealis	Scotland	N/D	Miglietta et al. (2009)	medusa	N/D	158	NA		FJ214461	-	-	-
Hydractinia borealis	Podocoryna borealis	Iceland, Sandgerði	N/D	N/D	N/D	N/D	NA	MHNG INVE29474	b	AY787878	-	-	-
Hydractinia bella	Podocoryna borealis	New Zealand	N/D	Miglietta et al. (2009)	polyp	Fish (C. leucopaecilus)	159	NA	b	FJ214462	-	-	-
Podocoryna exigua	Podocoryna exigua	France, Banyuls	N/D	Miglietta et al. (2009)	polyp	Hermit crab				FJ214484	-	-	-
Podocoryna exigua	Podocoryna exigua	France, Banyuls	N/D	Miglietta et al. (2009)	polyp	Tritia incrassata				FJ214483	-	-	-
Podocoryna exigua	Podocoryna exigua	France, Banyuls	N/D	Miglietta et al. (2009)	polyp	Tritia incrassata				FJ214482	-	-	-
Podocoryna exigua	Podocoryna exigua	France, Banyuls	N/D	Miglietta et al. (2009)	polyp	Barnacles				FJ214481	-	-	-
Podocoryna exigua	Podocoryna exigua	France, Mediterranean	N/D	Miglietta et al. (2009)	N/D	N/D	172	NA		FJ214475	-	-	-
Podocoryna exigua	Podocoryna exigua	Italy, Otranto	N/D	Miglietta et al. (2009)	N/D	N/D	173	NA		FJ214476	-	-	-
Podocoryna exigua	Podocoryna exigua	N/D	N/D	Collins et al. (2005)	N/D	N/D	NA	NA	b	AY512513	-	-	-
Hydractinia exigua	Podocoryna exigua	France, Roscoff	1991	Schuchert (2008)	polyp	N/D	NA	NA		AM939652	-	-	-
Hydractinia exigua	Podocoryna exigua	France, Banyuls	2002	Schuchert (2008)	polyp	Tritia sp.	NA	NA		AM939653	-	-	-
Hydractinia exigua	Podocoryna exigua	Spain, San Sebastian	2006	Schuchert (2008)	polyp	N/D	NA	NA	b	AM939654	-	-	-
Podocoryna hayamensis	Podocoryna hayamensis	Japan:Yamagata, Tsuruoka	2022-09-30	Tamada et al (2023)			M505	NA	b	LC789031	-	-	-	-
Hydractinia hayamensis	Podocoryna hayamensis	Japan: Ushimado, Seto Inland Sea"	N/D	Miglietta et al. (2009)			183	NA	b	FJ214486	-	-	-	-
Podocoryna loyola	Podocoryna loyola	Brazil: Baia de Paranagua	N/D	Haddad et al. (2014)			NA	NA	b	KJ418373	-	-	-	-
Podocoryna martinicana	Podocoryna martinicana	Martinique: Tombant de la Galere	2014-02-01	Schuchert			1004	NA	b	KP776813	-	PP204318	-	-
Hydractinia pruvoti	Podocoryna pruvoti	France: Banyuls	N/D	Miglietta et al. (2009)			182	NA	b	Fj214485	-	JQ407368	JQ410723	-
Podocoryna carnea	Podocoryna sp.	N/D	N/D	Miglietta et al. (2009)	N/D	N/D	166	NA	b	FJ214469	-	-	-
Hydractinia aculeata	Schuchertinia aculeata	Spain, Mallorca, Cala Murada	2010-07-02	Schuchert	polyp		NA	MHNG:INVE:71907	b	HG976625	-	-	-	-
Hydractinia aculeata	Schuchertinia aculeata	Spain, Mallorca, Cala Murada	2010-07-01	Schuchert	polyp		NA	MHNG:INVE:71904	b	HG976624	-	-	-	-
Hydractinia antonii	Schuchertinia antonii	USA: Aleutian Islands, Alaska	N/D	Miglietta et al. (2009)	polyp		129	NA	b	FJ214432	-	-	JQ410743	-	28S only few bp - incomplete
Hydractinia cf altispina	Schuchertinia cf altispina	South Africa: False Bay	N/D	Miglietta et al. (2009)	polyp		77	NA	b	FJ214381	-	-	-	-
Schuchertinia conchicola	Schuchertinia conchicola	Japan: Oshoro, Japan Sea coast of Hokkaid	N/D	Miglietta et al. (2012)	polyp	N/D	132	NA	b, c	FJ214435	-	JQ407365	JQ410719	-
Hydractinia conchicola	Schuchertinia conchicola	Japan: Oshoro, Japan Sea coast of Hokkaido	N/D	Miglietta et al. (2009)	polyp		133	NA	b	FJ214436	-	-	-	-
Schuchertinia epiconcha	Schuchertinia epiconcha	Japan: Shimoda Bay, Izu Peninsula	N/D	Miglietta et al. (2012)	polyp	N/D	112	NA	c	FJ214416	-	JQ407383	JQ410741	-	28S only 250bp - incomplete
Schuchertinia epiconcha	Schuchertinia epiconcha	Japan: Misaki Fish Market, Sagami Bay	N/D	Miglietta et al. (2012)	polyp	N/D	89	NA	c	FJ214393	-	JQ407382	JQ410740	-	28S only 250bp - incomplete
Hydractinia epiconcha	Schuchertinia epiconcha	Japan: Hirido beach, Nakagi, Izu Peninsul	N/D	Miglietta et al. (2009)	polyp		85	NA	b	FJ214389	-	-	-	-
Hydractinia epiconcha	Schuchertinia epiconcha	Japan: Kominato, Boso Peninsula	N/D	Miglietta et al. (2009)	polyp		84	NA	b	FJ214388	-	-	-	-
Hydractinia laevispina	Schuchertinia laevispina	USA: Catalina Island, CA	N/D	Miglietta et al. (2009)	polyp		81	NA	b	FJ214386	-	-	-	-
Schuchertinia milleri	Schuchertinia milleri	USA, Alaska	2018	N/D	polyp	N/D				-	DUTCH078-19	-	-
Hydractinia milleri	Schuchertinia milleri I	Canada: Vancouver	N/D	Miglietta et al. (2009)	polyp		80	NA	b	FJ214385	-	JQ407380	JQ410738	-	28S only few bp - incomplete
Hydractinia milleri	Schuchertinia milleri I	USA: Bodega Bay, CA	N/D	Miglietta et al. (2009)	polyp		82	NA	b	FJ214384	-	-	-	-
Schuchertinia milleri	Schuchertinia milleri II	USA: Friday Harbor, WA	2011-05-22	Schuchert			885	MHNG:INVE-78919	b	KP776800	-	-	-	-
Hydractinia pacifica	Schuchertinia pacifica	Chile: Madre de Dios	N/D	Schuchert			929	MHNG:INVE-86310	b	KP776808	-	-	-	-
Hydractinia proboscidea	Schuchertinia proboscidea	France: Roscoff, Trou aux singes	2014-09-08	Schuchert	polyp		MHNG-HYD-DNA1076	MHNG-INVE-91797	b	KX355444	-	-	-	-
Hydractinia allmanii	Schuchertinia sarsii	USA, Bering Sea	N/D	Miglietta et al. (2009)	polyp	Hermit crab	130	NA		FJ214433	-	-	-
Hydractinia allmanii	Schuchertinia sarsii	Iceland, Keijflavic	N/D	Miglietta et al. (2009)	polyp	Hermit crab	127	NA		FJ214430	-	-	-
Hydractinia sp	Schuchertinia sp	N/D	N/D	Cartwright et al (2008)	polyp		NA	KUNHM2876	b	EU305477	-	EU305495	EU305518	-
Hydractinia sp	Schuchertinia sp	N/D	N/D	Miglietta et al. (2009)	polyp		12	NA	b	FJ214379	-	-	-	-
Hydractiniidae sp	Schuchertinia sp	USA: California	N/D	Miglietta et al. (2009)	polyp		128	NA	b	FJ214431	-	-	-	-
Hydractinia sp	Schuchertinia sp.	N/D	N/D	Mendoza-Becerril et al (2017)	N/D		GMx118	NA	b	MF538733	-	-	-	-
Hydractiniidae sp	Schuchertinia sp.	N/D	N/D	Mendoza-Becerril et al (2017)	N/D		GMx109	NA	b	MF538732	-	-	-	-
Hydractiniidae sp	Schuchertinia sp.	USA: Monterey Bay, CA	N/D	Miglietta et al. (2009)	polyp		78	NA	b	FJ214382	-	-	-	-
Hydractinia uchidai	Schuchertinia uchidai	Japan: Muroran, Pacific coast of Hokkaido	N/D	Miglietta et al. (2009)	polyp		79	NA	b	FJ214383	-	JQ407379	JQ410737	-	28S only few bp - incomplete
Stylactis fucicola	Stylactis fucicola	France: Bay of Villefranche-sur-Mer	2024-05-01	Schuchert	polyp		NA	MHNG-INVE-88184	b	KX355439	-	-	-	-
Stylactis fucicola	Stylactis fucicola			Miglietta et al. (2012)	polyp	N/D	134	N/D	b	FJ214437	-	JQ407386	JQ410745	-	28S only few bp - incomplete
Stylactis inermis	Stylactis inermis	Italy: Otranto, Apulia	N/D	Miglietta et al. (2009)	polyp	N/D	NA	N/D	b	FJ214502	-	-	-	-
Stylactis inermis	Stylactis inermis	France:Banyuls-sur-mer	2002-05-08	Schuchert (2008)	polyp		NA	N/D	b	AM940002	-	-	-	-
Stylactis inermis	Stylactis inermis	Italy: Otranto, Apulia	N/D	Miglietta et al. (2009)	polyp		7	N/D	b	FJ214545	-	-	-	-
Stylactis inermis	Stylactis inermis	Italy: Otranto, Apulia	N/D	Miglietta et al. (2009)	polyp		2	N/D	b	FJ214544	-	JQ407401	JQ410760	-	28S only few bp - incomplete
Hydractinia yerii/Stylactaria reticulata	Hydractinia yerii/Stylactaria reticulata	Japan: Choshi, Boso Peninsula	N/D	Miglietta et al. (2009)	polyp		83	NA	b	FJ214387	-	-	-	-
